# Single-cell characterization of step-wise acquisition of carboplatin resistance in ovarian cancer

**DOI:** 10.1101/231548

**Authors:** Alexander T. Wenzel, Devora Champa, Hrishi Venkatesh, Si Sun, Cheng-Yu Tsai, Jill P. Mesirov, Jack D. Bui, Stephen B. Howell, Olivier Harismendy

## Abstract

Acquired resistance to carboplatin is a major obstacle to the cure of ovarian cancer, but its molecular underpinnings are still poorly understood and often inconsistent between in vitro modeling studies. Using sequential treatment cycles, multiple clones derived from a single ovarian cancer cell reached similar levels of resistance. The resistant clones showed significant transcriptional heterogeneity, with shared repression of cell cycle processes and induction of IFNα response signaling, and subsequent pharmacological inhibition of the JAK/STAT pathway led to a general increase in carboplatin sensitivity. Gene-expression based virtual synchronization of 26,772 single cells from 2 treatment steps and 4 resistant clones was used to evaluate the activity of Hallmark gene sets in proliferative (P) and quiescent (Q) phases. Two behaviors were associated with resistance: 1) broad repression in the P phase observed in all clones in early resistant steps and 2) prevalent induction in Q phase observed in the late treatment step of one clone. Furthermore, the induction of IFNα response in P phase or Wnt-signaling in Q phase were observed in distinct resistant clones. These observations suggest a model of resistance hysteresis, where functional alterations of the P and Q phase states affect the dynamics of the successive transitions between drug exposure and recovery, and prompts for a precise monitoring of single-cell states to develop more effective schedules for, or combination of, chemotherapy treatments.
