## Supplemental Tables for "Single-cell characterization of step-wise acquisition of carboplatin resistance in ovarian cancer"

### Sheet: Table S1
Table S1: Copy Number Segments called by CODEX.
Clone	CNV type	chromosome	start	stop	length (kb)	N exons	total observed coverage	expected normalized coverage	copy number	log likelyhood ratio	Genes
S01	gain	chr10	225903	1437130	1211.23	126	9232	7194	2.567	264.621	ADARB2;DIP2C;GTPBP4;IDI1;IDI2;LARP4B;PRR26;WDR37;ZMYND11
S02	loss	chr20	14066262	16721182	2654.92	51	3810	4558	1.672	65.077	FLRT3;KIF16B;MACROD2;SNRPB2
S02	loss	chr20	16721569	20033488	3311.92	199	19542	23335	1.675	326.666	BANF2;BFSP1;CFAP61;CRNKL1;DSTN;DTD1;DZANK1;KAT14;LINC00493;MGME1;NAA20;OTOR;OVOL2;PCSK2;PET117;POLR3F;RBBP9;RIN2;RRBP1;SCP2D1;SEC23B;SLC24A3;SNRPB2;SNX5;ZNF133
S02	loss	chr20	20066006	21106921	1040.92	67	5491	6733	1.631	122.39	CFAP61;INSM1;KIZ;RALGAPA2
S02	loss	chr20	21126138	25484748	4358.61	199	14578	19389	1.504	653.706	ABHD12;ACSS1;APMAP;CD93;CST1;CST11;CST2;CST3;CST4;CST5;CST7;CST8;CST9;CST9L;CSTL1;ENTPD6;FOXA2;GGTLC1;GINS1;GZF1;KIZ;NAPB;NINL;NKX2-2;NKX2-4;NXT1;PAX1;PYGB;SSTR4;SYNDIG1;THBD;VSX1;XRN2
S02	loss	chr20	25485593	25667185	181.593	12	892	1099	1.623	20.859	NANP;NINL;ZNF337
S01	loss	chr8	48114083	48586432	472.35	13	1859	2239	1.661	34.262	SPIDR
R06	loss	chr5	58120901	58287838	166.938	9	1193	1440	1.657	22.523	PDE4D;RAB3C
S01	gain	chr13	78320681	80911885	2591.2	52	6192	4542	2.727	268.761	EDNRB;NDFIP2;POU4F1;RBM26;RNF219;SLAIN1;SPRY2
S01	loss	chr13	101707560	102235705	528.146	46	2332	3125	1.492	110.445	ITGBL1;NALCN
R16	gain	chr2	128335747	131878635	3542.89	199	36682	31619	2.32	385.05	AC013269.5;AMER3;AMMECR1L;ARHGEF4;CCDC115;CCDC74B;CFC1;CFC1B;FAM168B;GPR148;GPR17;HS6ST1;IMP4;LIMS2;MYO7B;MZT2B;PLEKHB2;POLR2D;POTEF;POTEI;POTEJ;PTPN18;RAB6C;SAP130;SFT2D3;SMPD4;TISP43;TUBA3E;UGGT1;WDR33
S03	loss	chr7	151946959	152143463	196.505	15	590	872	1.353	51.521	KMT2C
R16	gain	chr2	185463620	190044473	4580.85	199	13613	10963	2.483	297.072	CALCRL;COL3A1;COL5A2;DIRC1;FAM171B;FSIP2;GULP1;ITGAV;TFPI;ZC3H15;ZNF804A;ZSWIM2
R16	gain	chr2	190334092	192275992	1941.9	198	20371	16816	2.423	351.603	ANKAR;ASNSD1;C2orf88;GLS;HIBCH;INPP1;MFSD6;MSTN;MYO1B;NAB1;NEMP2;ORMDL1;OSGEPL1;PMS1;SLC40A1;STAT1;STAT4;WDR75
R16	gain	chr2	192280781	192711733	430.953	10	1572	1288	2.441	29.219	MYO1B;NABP1;SDPR
S03	loss	chr2	196544782	196681657	136.876	23	1877	2454	1.53	73.909	DNAH7;SLC39A10
S03	loss	chr2	196682401	198267809	1585.41	199	13365	17234	1.551	471.211	ANKRD44;BOLL;C2orf66;CCDC150;COQ10B;DNAH7;GTF3C3;HECW2;HSPD1;HSPE1;HSPE1-MOB4;MARS2;MOB4;PGAP1;PLCL1;RFTN2;SF3B1;STK17B
R06	loss	chr2	197208349	198670120	1461.77	179	14338	18703	1.533	554.6
S03	loss	chr2	198273032	199011808	738.777	61	4454	5640	1.579	134.552
R18	loss	chr2	205550863	206058020	507.158	12	452	652	1.387	34.414	PARD3B
R19	loss	chr2	205829848	206058020	228.173	11	380	572	1.329	36.602

### Sheet: Table S2
Table S2: List novel coding mutations not shared between all clones
Gene	Transcript mutation	Protein mutation	Type	N positive clones		Fisher Pvalue	Description	Canonical Pathway	GO Biological Processes
				Resistant	Sensitive
AGAP3	c.T94G	p.C32G	nonsynonymous SNV	5	0	0.260504	ArfGAP with GTPase domain, ankyrin repeat and PH domain 3		GO:0043547 positive regulation of GTPase activity;GO:0043087 regulation of GTPase activity;GO:0051345 positive regulation of hydrolase activity
CAAP1	c.A307C	p.T103P	nonsynonymous SNV	8	1	0.338346	caspase activity and apoptosis inhibitor 1		GO:0006915 apoptotic process;GO:0012501 programmed cell death;GO:0008219 cell death
FAM178B	c.C40T	p.P14S	nonsynonymous SNV	0	1	0.384615	family with sequence similarity 178 member B
KAT6A	c.C5738A	p.S1913Y	nonsynonymous SNV	0	1	0.384615	lysine acetyltransferase 6A		GO:0043966 histone H3 acetylation;GO:0090398 cellular senescence;GO:0016573 histone acetylation
OAT	c.G418T	p.V140F	nonsynonymous SNV	0	1	0.384615	ornithine aminotransferase		GO:0055129 L-proline biosynthetic process;GO:0006561 proline biosynthetic process;GO:0006560 proline metabolic process
PCDH17	c.C2453A	p.P818Q	nonsynonymous SNV	0	1	0.384615	protocadherin 17		GO:1904071 presynaptic active zone assembly;GO:2000807 regulation of synaptic vesicle clustering;GO:0097091 synaptic vesicle clustering
SIGLEC5	c.C857A	p.P286H	nonsynonymous SNV	0	1	0.384615	sialic acid binding Ig like lectin 5		GO:0043312 neutrophil degranulation;GO:0002283 neutrophil activation involved in immune response;GO:0042119 neutrophil activation
SVIL	c.G2355T	p.K785N	nonsynonymous SNV	0	1	0.384615	supervillin	(M58)PID AR PATHWAY	GO:0032467 positive regulation of cytokinesis;GO:0032465 regulation of cytokinesis;GO:0051781 positive regulation of cell division
TLR5	c.C2287A	p.L763I	nonsynonymous SNV	0	1	0.384615	toll like receptor 5		GO:0034146 toll-like receptor 5 signaling pathway;GO:0034123 positive regulation of toll-like receptor signaling pathway;GO:0002755 MyD88-dependent toll-like receptor signaling pathway
C2orf72	c.C364G	p.R122G	nonsynonymous SNV	2	2	0.604396	chromosome 2 open reading frame 72
LONRF1	c.C958A	p.Q320K	nonsynonymous SNV	7	2	0.659443	LON peptidase N-terminal domain and ring finger 1		GO:0032436 positive regulation of proteasomal ubiquitin-dependent protein catabolic process;GO:2000060 positive regulation of ubiquitin-dependent protein catabolic process;GO:1901800 positive regulation of proteasomal protein catabolic process
A2M	c.C1746G	p.H582Q	nonsynonymous SNV	8	3	1	alpha-2-macroglobulin	(M183)PID IL6 7 PATHWAY; (M3468)NABA ECM REGULATORS; (M5885)NABA MATRISOME ASSOCIATED	GO:0001869 negative regulation of complement activation, lectin pathway;GO:0001868 regulation of complement activation, lectin pathway;GO:0045916 negative regulation of complement activation
ACAN	c.A1106G	p.D369G	nonsynonymous SNV	1	0	1	aggrecan	(M5882)NABA PROTEOGLYCANS; (M5884)NABA CORE MATRISOME; (M5889)NABA MATRISOME	GO:0042340 keratan sulfate catabolic process;GO:0018146 keratan sulfate biosynthetic process;GO:0042339 keratan sulfate metabolic process
ARX	c.C539T	p.A180V	nonsynonymous SNV	8	3	1	aristaless related homeobox		GO:0021831 embryonic olfactory bulb interneuron precursor migration;GO:0021853 cerebral cortex GABAergic interneuron migration;GO:0021830 interneuron migration from the subpallium to the cortex
ATXN7L1	c.C969A	p.D323E	nonsynonymous SNV	8	3	1	ataxin 7 like 1
CACNA1E	c.C5806A	p.P1936T	nonsynonymous SNV	8	3	1	calcium voltage-gated channel subunit alpha1 E		GO:0050796 regulation of insulin secretion;GO:0086010 membrane depolarization during action potential;GO:0030073 insulin secretion
CBFA2T3	c.C1829T	p.P610L	nonsynonymous SNV	6	3	1	CBFA2/RUNX1 translocation partner 3	(M13)PID ERBB4 PATHWAY	GO:0045820 negative regulation of glycolytic process;GO:2001170 negative regulation of ATP biosynthetic process;GO:0006110 regulation of glycolytic process
CCER1	c.A896G	p.E299G	nonsynonymous SNV	1	0	1	coiled-coil glutamate rich protein 1
CILP2	c.G2648T	p.S883I	nonsynonymous SNV	1	0	1	cartilage intermediate layer protein 2	(M3008)NABA ECM GLYCOPROTEINS; (M5884)NABA CORE MATRISOME; (M5889)NABA MATRISOME
CSMD1	c.C2270A	p.P757Q	nonsynonymous SNV	5	2	1	CUB and Sushi multiple domains 1
DARS	c.A1451G	p.H484R	nonsynonymous SNV	7	4	1	aspartyl-tRNA synthetase		GO:0006422 aspartyl-tRNA aminoacylation;GO:0006418 tRNA aminoacylation for protein translation;GO:0043039 tRNA aminoacylation
EFCAB5	c.C1513T	p.P505S	nonsynonymous SNV	3	2	1	EF-hand calcium binding domain 5
ELAC2	c.A373C	p.I125L	nonsynonymous SNV	1	0	1	elaC ribonuclease Z 2		GO:0072684 mitochondrial tRNA 3'-trailer cleavage, endonucleolytic;GO:0034414 tRNA 3'-trailer cleavage, endonucleolytic;GO:0042779 tRNA 3'-trailer cleavage
ERI1	c.C908T	p.A303V	nonsynonymous SNV	8	3	1	exoribonuclease 1		GO:0071044 histone mRNA catabolic process;GO:0031125 rRNA 3'-end processing;GO:0008334 histone mRNA metabolic process
FBN1	c.C2501A	p.S834Y	nonsynonymous SNV	1	0	1	fibrillin 1	(M212)PID INTEGRIN5 PATHWAY; (M53)PID INTEGRIN3 PATHWAY; (M18)PID INTEGRIN1 PATHWAY	GO:2001205 negative regulation of osteoclast development;GO:0035583 sequestering of TGFbeta in extracellular matrix;GO:0035582 sequestering of BMP in extracellular matrix
FNDC1	c.A1682G	p.D561G	nonsynonymous SNV	3	1	1	fibronectin type III domain containing 1	(M3008)NABA ECM GLYCOPROTEINS; (M5884)NABA CORE MATRISOME; (M5889)NABA MATRISOME
FRG2C	c.129_130del	p.K43fs	frameshift deletion	8	3	1	FSHD region gene 2 family member C
FRG2C	c.31_36TAGTGC	NA	nonframeshift substitution	4	2	1
FSTL4	c.G1082A	p.R361K	nonsynonymous SNV	7	4	1	follistatin like 4		GO:0048671 negative regulation of collateral sprouting;GO:0031549 negative regulation of brain-derived neurotrophic factor receptor signaling pathway;GO:0031548 regulation of brain-derived neurotrophic factor receptor signaling pathway
FUT5	c.C582G	p.H194Q	nonsynonymous SNV	8	3	1	fucosyltransferase 5		GO:0042355 L-fucose catabolic process;GO:0019317 fucose catabolic process;GO:0042354 L-fucose metabolic process
GDF7	c.124_125insGGCGGC	p.G42delinsGRR	nonframeshift insertion	1	0	1	growth differentiation factor 7	(M5883)NABA SECRETED FACTORS; (M5885)NABA MATRISOME ASSOCIATED; (M5889)NABA MATRISOME	GO:2001051 positive regulation of tendon cell differentiation;GO:2001049 regulation of tendon cell differentiation;GO:0021509 roof plate formation
GRIN2C	c.G1463C	p.R488P	nonsynonymous SNV	4	3	1	glutamate ionotropic receptor NMDA type subunit 2C		GO:0098976 excitatory chemical synaptic transmission;GO:0097553 calcium ion transmembrane import into cytosol;GO:0060402 calcium ion transport into cytosol
HLA-DRB5	c.169_181GAGAGACACTTCC	NA	nonframeshift substitution	6	3	1	major histocompatibility complex, class II, DR beta 5		GO:0031295 T cell costimulation;GO:0050852 T cell receptor signaling pathway;GO:0031294 lymphocyte costimulation
HSPB9	c.G442C	p.G148R	nonsynonymous SNV	1	0	1	heat shock protein family B (small) member 9
HYAL3	c.T185C	p.L62P	nonsynonymous SNV	2	0	1	hyaluronoglucosaminidase 3	(M3468)NABA ECM REGULATORS; (M5885)NABA MATRISOME ASSOCIATED; (M5889)NABA MATRISOME	GO:2000355 negative regulation of ovarian follicle development;GO:2000368 positive regulation of acrosomal vesicle exocytosis;GO:2000367 regulation of acrosomal vesicle exocytosis
KAT6B	c.G3739C	p.V1247L	nonsynonymous SNV	8	3	1	lysine acetyltransferase 6B		GO:0043966 histone H3 acetylation;GO:0016573 histone acetylation;GO:0006334 nucleosome assembly
KLHL1	c.G1837T	p.D613Y	nonsynonymous SNV	1	0	1	kelch like family member 1		GO:0021680 cerebellar Purkinje cell layer development;GO:0021695 cerebellar cortex development;GO:0007628 adult walking behavior
LILRB3	c.1677_1681TTCCC	LILRB3	nonframeshift substitution	2	0	1	leukocyte immunoglobulin like receptor B3		GO:0045671 negative regulation of osteoclast differentiation;GO:0002762 negative regulation of myeloid leukocyte differentiation;GO:0045670 regulation of osteoclast differentiation
LOXL4	c.C1602G	p.D534E	nonsynonymous SNV	7	3	1	lysyl oxidase like 4	(M3468)NABA ECM REGULATORS; (M5885)NABA MATRISOME ASSOCIATED; (M5889)NABA MATRISOME	GO:0006898 receptor-mediated endocytosis;GO:0006897 endocytosis;GO:0098657 import into cell
LRRC19	c.C71A	p.S24Y	nonsynonymous SNV	6	3	1	leucine rich repeat containing 19		GO:0046426 negative regulation of JAK-STAT cascade;GO:1904893 negative regulation of STAT cascade;GO:0006469 negative regulation of protein kinase activity
LRRC75B	c.G41C	p.G14A	nonsynonymous SNV	7	4	1	leucine rich repeat containing 75B
MAGEC1	c.755_757CCC	NA	nonframeshift substitution	5	3	1	MAGE family member C1
MED14	c.G713T	p.G238V	nonsynonymous SNV	1	0	1	mediator complex subunit 14		GO:0030521 androgen receptor signaling pathway;GO:0030518 intracellular steroid hormone receptor signaling pathway;GO:0006367 transcription initiation from RNA polymerase II promoter
MN1	c.C1840G	p.R614G	nonsynonymous SNV	7	4	1	MN1 proto-oncogene, transcriptional regulator		GO:0001957 intramembranous ossification;GO:0036072 direct ossification;GO:0001503 ossification
MYH15	c.C5212G	p.Q1738E	nonsynonymous SNV	7	3	1	myosin heavy chain 15		GO:0002074 extraocular skeletal muscle development;GO:0007519 skeletal muscle tissue development;GO:0060538 skeletal muscle organ development
NCAPD2	c.A3527G	p.D1176G	nonsynonymous SNV	6	4	1	non-SMC condensin I complex subunit D2	(M14)PID AURORA B PATHWAY	GO:0010032 meiotic chromosome condensation;GO:0007076 mitotic chromosome condensation;GO:0030261 chromosome condensation
NGEF	c.A1G	p.M1V	nonsynonymous SNV	2	0	1	neuronal guanine nucleotide exchange factor	(M83)PID CDC42 REG PATHWAY; (M177)PID EPHA FWDPATHWAY; (M241)PID RAC1 REG PATHWAY	GO:0061002 negative regulation of dendritic spine morphogenesis;GO:0050774 negative regulation of dendrite morphogenesis;GO:0061001 regulation of dendritic spine morphogenesis
NMUR2	c.C368A	p.T123K	nonsynonymous SNV	1	0	1	neuromedin U receptor 2		GO:0043006 activation of phospholipase A2 activity by calcium-mediated signaling;GO:0032431 activation of phospholipase A2 activity;GO:0032430 positive regulation of phospholipase A2 activity
NOS2	c.T13C	p.W5R	nonsynonymous SNV	4	1	1	nitric oxide synthase 2	(M118)PID INTEGRIN A9B1 PATHWAY; (M196)PID IL23 PATHWAY; (M229)PID P38 ALPHA BETA DOWNSTREAM PATHWAY	GO:0031284 positive regulation of guanylate cyclase activity;GO:0031282 regulation of guanylate cyclase activity;GO:0030828 positive regulation of cGMP biosynthetic process
NTRK3	c.C279G	p.N93K	nonsynonymous SNV	8	3	1	neurotrophic receptor tyrosine kinase 3	(M100)PID SHP2 PATHWAY; (M187)PID TRKR PATHWAY	GO:0019056 modulation by virus of host transcription;GO:0048691 positive regulation of axon extension involved in regeneration;GO:0048687 positive regulation of sprouting of injured axon
ODF3	c.C53A	p.P18H	nonsynonymous SNV	8	3	1	outer dense fiber of sperm tails 3		GO:0007283 spermatogenesis;GO:0048232 male gamete generation;GO:0007276 gamete generation
OTUD7A	c.G889T	p.D297Y	nonsynonymous SNV	2	0	1	OTU deubiquitinase 7A		GO:0071947 protein deubiquitination involved in ubiquitin-dependent protein catabolic process;GO:0035871 protein K11-linked deubiquitination;GO:0071108 protein K48-linked deubiquitination
PAM	c.G2220T	p.L740F	nonsynonymous SNV	6	4	1	peptidylglycine alpha-amidating monooxygenase		GO:0001519 peptide amidation;GO:0018032 protein amidation;GO:0031179 peptide modification
PCDHB8	c.A383G	p.N128S	nonsynonymous SNV	8	3	1	protocadherin beta 8		GO:0007156 homophilic cell adhesion via plasma membrane adhesion molecules;GO:0098742 cell-cell adhesion via plasma-membrane adhesion molecules;GO:0007416 synapse assembly
PHOX2A	c.C763G	p.Q255E	nonsynonymous SNV	7	3	1	paired like homeobox 2a		GO:0021623 oculomotor nerve formation;GO:0021642 trochlear nerve formation;GO:0021622 oculomotor nerve morphogenesis
PIWIL1	c.G2044T	p.A682S	nonsynonymous SNV	2	0	1	piwi like RNA-mediated gene silencing 1		GO:0035093 spermatogenesis, exchange of chromosomal proteins;GO:0035092 sperm chromatin condensation;GO:0007289 spermatid nucleus differentiation
PLEKHD1	c.T1216A	p.C406S	nonsynonymous SNV	7	3	1	pleckstrin homology and coiled-coil domain containing D1
PRAG1	c.3496_3497insCGCCCC	p.P1166delinsPPP	nonframeshift insertion	2	1	1	PEAK1 related, kinase-activating pseudokinase 1		GO:0018108 peptidyl-tyrosine phosphorylation;GO:0018212 peptidyl-tyrosine modification;GO:0018193 peptidyl-amino acid modification
RAET1E	c.T22C	p.S8P	nonsynonymous SNV	7	4	1	retinoic acid early transcript 1E		GO:0045954 positive regulation of natural killer cell mediated cytotoxicity;GO:0002717 positive regulation of natural killer cell mediated immunity;GO:0042269 regulation of natural killer cell mediated cytotoxicity
RNF17	c.G595T	p.A199S	nonsynonymous SNV	1	1	1	ring finger protein 17		GO:0007286 spermatid development;GO:0048515 spermatid differentiation;GO:0007283 spermatogenesis
ROBO1	c.T2612A	p.L871Q	nonsynonymous SNV	2	0	1	roundabout guidance receptor 1	(M142)PID AJDISS 2PATHWAY	GO:0021836 chemorepulsion involved in postnatal olfactory bulb interneuron migration;GO:0021827 postnatal olfactory bulb interneuron migration;GO:0021823 cerebral cortex tangential migration using cell-cell interactions
RPTN	c.G2303C	p.R768P	nonsynonymous SNV	2	0	1	repetin	(M5883)NABA SECRETED FACTORS; (M5885)NABA MATRISOME ASSOCIATED; (M5889)NABA MATRISOME	GO:0070268 cornification;GO:0031424 keratinization;GO:0030216 keratinocyte differentiation
RSPO2	c.T329C	p.V110A	nonsynonymous SNV	8	3	1	R-spondin 2	(M3008)NABA ECM GLYCOPROTEINS; (M5884)NABA CORE MATRISOME; (M5889)NABA MATRISOME	GO:0042489 negative regulation of odontogenesis of dentin-containing tooth;GO:0060535 trachea cartilage morphogenesis;GO:0042483 negative regulation of odontogenesis
SALL4	c.C380T	p.P127L	nonsynonymous SNV	7	4	1	spalt like transcription factor 4	(M223)PID BETA CATENIN NUC PATHWAY	GO:0001833 inner cell mass cell proliferation;GO:0001843 neural tube closure;GO:0001832 blastocyst growth
SLC15A5	c.T97C	p.S33P	nonsynonymous SNV	8	3	1	solute carrier family 15 member 5		GO:0015031 protein transport;GO:0015833 peptide transport;GO:0042886 amide transport
SLC37A2	c.A790C	p.I264L	nonsynonymous SNV	8	3	1	solute carrier family 37 member 2		GO:0015760 glucose-6-phosphate transport;GO:0015712 hexose phosphate transport;GO:0035435 phosphate ion transmembrane transport
SLC6A6	c.C1248A	p.Y416X	stopgain	1	0	1	solute carrier family 6 member 6		GO:0015734 taurine transport;GO:0042908 xenobiotic transport;GO:0003333 amino acid transmembrane transport
SQSTM1	c.G922C	p.A308P	nonsynonymous SNV	7	3	1	sequestosome 1	(M110)PID IL1 PATHWAY; (M128)PID TNF PATHWAY; (M187)PID TRKR PATHWAY	GO:1900273 positive regulation of long-term synaptic potentiation;GO:0044130 negative regulation of growth of symbiont in host;GO:0044126 regulation of growth of symbiont in host
TBC1D22A	c.G190T	p.A64S	nonsynonymous SNV	7	4	1	TBC1 domain family member 22A		GO:1902017 regulation of cilium assembly;GO:0031338 regulation of vesicle fusion;GO:0090630 activation of GTPase activity
TH	c.A302T	p.K101M	nonsynonymous SNV	1	0	1	tyrosine hydroxylase	(M199)PID P38 MK2 PATHWAY; (M275)PID ALPHA SYNUCLEIN PATHWAY; (M2579)ST DIFFERENTIATION PATHWAY IN PC12 CELLS	GO:0006585 dopamine biosynthetic process from tyrosine;GO:0042418 epinephrine biosynthetic process;GO:0042414 epinephrine metabolic process
THEMIS2	c.A227G	p.N76S	nonsynonymous SNV	1	0	1	thymocyte selection associated family member 2		GO:0050852 T cell receptor signaling pathway;GO:0050851 antigen receptor-mediated signaling pathway;GO:0002429 immune response-activating cell surface receptor signaling pathway
TSPAN16	c.692dupG	p.W231fs	frameshift insertion	6	4	1	tetraspanin 16		GO:0007166 cell surface receptor signaling pathway;GO:0007165 signal transduction;GO:0023052 signaling
WDHD1	c.C2359T	p.R787X	stopgain	7	4	1	WD repeat and HMG-box DNA binding protein 1		GO:0070829 heterochromatin maintenance;GO:0070827 chromatin maintenance;GO:0070828 heterochromatin organization
ZFC3H1	c.A2531G	p.E844G	nonsynonymous SNV	7	3	1	zinc finger C3H1-type containing		GO:0006396 RNA processing;GO:0016070 RNA metabolic process;GO:0090304 nucleic acid metabolic process
ZNF615	c.A767G	p.Q256R	nonsynonymous SNV	1	0	1	zinc finger protein 615		GO:0006355 regulation of transcription, DNA-templated;GO:1903506 regulation of nucleic acid-templated transcription;GO:0006351 transcription, DNA-templated

### Sheet: TableS3
Table S3: Single cell Pt content measured by Mass Cytometry
Clone	Replicate	N cells	N cells with Pt>0	log10(Pt)
				Mean	SD	Group Mean
R06	1	182799	154826	0.452269	0.657174	0.434349
R06	2	187925	159176	0.375143	0.539003
R14	1	187341	161575	0.38236	0.559598
R14	2	188674	164508	0.425597	0.538906
R16	1	188941	152997	0.284649	0.577594
R16	2	187402	151930	0.325759	0.560315
R18	1	182658	167601	0.570682	0.552417
R18	2	190496	172071	0.626377	0.507681
S01	1	187139	146254	0.308333	0.614043	0.412881
S01	2	183219	136607	0.281699	0.620518
S02	1	184307	157657	0.377144	0.595548
S02	2	186620	156035	0.338486	0.547138
S03	1	189050	174895	0.534527	0.518006
S03	2	189303	173739	0.539977	0.505969
S04	1	189552	165198	0.372123	0.53656
S04	2	194450	168067	0.495165	0.515529

### Sheet: TableS4
Table S4: Exome sequencing summary statistics
Clone	N or reads	mean coverage depth	Fraction of bp covered 30x or more
S04	61765564	76.5845	0.870832
S03	55798415	68.0984	0.838647
S02	62527226	75.9839	0.874326
S01	55522186	67.9384	0.838546
R19	53519149	64.7501	0.823268
R18	58506345	68.2975	0.846393
R17	58542227	71.0439	0.855092
R16	55582965	67.7591	0.840396
R15	61704790	76.3403	0.875814
R14	65845085	80.8915	0.893272
R07	62365357	77.4407	0.879599
R06	66855134	80.2559	0.890375

### Sheet: TableS5
Tabel S5: Summary statistics of the single cell RNA sequencing
Sample	N drug free doublings*	Estimated Number of Cells	Mean Reads per Cell	Median Genes per Cell	Number of Reads	Valid Barcodes	Reads Mapped Confidently to Transcriptome	Reads Mapped Confidently to Exonic Regions	Reads Mapped Confidently to Intronic Regions	Reads Mapped Confidently to Intergenic Regions	Sequencing Saturation	Q30 Bases in Barcode	Q30 Bases in RNA Read	Q30 Bases in UMI	Fraction Reads in Cells	Total Genes Detected
CAOV3	NA	2 258	51 783	4 141	116 927 569	0.986	0.672	0.72	0.082	0.025	0.17	0.963	0.673	0.962	0.852	19 183
Parent	NA	2 001	57 138	4 236	114 333 459	0.986	0.655	0.704	0.081	0.025	0.173	0.963	0.667	0.962	0.847	19 258
S02	NA	2 089	44 561	3 926	93 089 101	0.985	0.63	0.679	0.084	0.026	0.12	0.962	0.635	0.962	0.874	19 682
S03	NA	1 495	69 191	4 786	103 441 435	0.986	0.641	0.689	0.084	0.025	0.173	0.963	0.642	0.962	0.863	19 282
R06_step15	38	2 187	43 897	4 235	96 003 442	0.985	0.673	0.718	0.091	0.026	0.18	0.963	0.668	0.962	0.812	19 604
R06_step5	24	2 389	53 484	4 033	127 773 590	0.986	0.686	0.73	0.091	0.03	0.283	0.976	0.689	0.975	0.941	20 118
R14_step15	77	2 836	32 814	3 540	93 063 041	0.985	0.643	0.694	0.079	0.025	0.126	0.962	0.629	0.962	0.844	19 657
R14_step5	25	2 533	52 998	3 795	134 244 840	0.986	0.664	0.711	0.096	0.033	0.279	0.976	0.683	0.975	0.935	20 558
R16_step15	67	1 931	17 461	2 451	33 717 516	0.986	0.623	0.664	0.089	0.03	0.082	0.955	0.584	0.953	0.896	18 307
R16_step5	14	2 364	48 123	3 670	113 765 069	0.986	0.667	0.714	0.09	0.031	0.265	0.976	0.671	0.975	0.901	20 204
R18_step15	66	2 731	10 534	1 804	28 768 375	0.986	0.613	0.655	0.093	0.029	0.063	0.955	0.554	0.952	0.896	17 843
R18_step5	14	2 101	58 392	4 039	122 681 684	0.986	0.664	0.712	0.092	0.031	0.284	0.976	0.668	0.975	0.925	20 976
* R clones were still considered stably resistant at the studied stage, supported by Figure S1 (Step 15) or Stordal et al (Step 5).
Reference: Stordal, B., Peters, G. & Davey, R. Similar chromosomal changes in cisplatin and oxaliplatin-resistant sublines of the H69 SCLC cell line are not associated with platinum resistance. Genes. Chromosomes Cancer 45, 1094–1105 (2006)
